# Erythropoietin Mediates Glycerophospholipid Remodeling During Human Early Erythropoiesis

**DOI:** 10.64898/2026.02.20.707106

**Authors:** Natascha Schippel, Jing Wei, Xiaokuang Ma, Jinhua Chi, Haiwei Gu, Shenfeng Qiu, Peter Stoilov, Shalini Sharma

## Abstract

The unique biconcave morphology and deformability of mature red blood cells (RBCs) require a specific membrane lipid composition. Disruption of this special lipid profile is seen in multiple types of anemia and bone marrow (BM) failure diseases, yet molecular mechanisms regulating lipid metabolism during normal erythroid differentiation remain poorly defined. Here, we identify a previously undescribed role for erythropoietin (Epo) in contributing to the appropriate lipid composition of differentiating human erythroid cells. Using single-cell transcriptomic profiling of *ex vivo* cultures of human BM-derived hematopoietic stem and progenitor cells cultured with or without Epo, we delineated transcriptional dynamics across differentiation stages, identifying the Epo-dependent transition of burst-forming unit erythroid (BFU-E) to colony-forming unit erythroid (CFU-E) progenitors. Comparative analysis revealed the activation of canonical erythroid programs involving heme biosynthesis, globin expression, and iron regulation, and additionally, uncovered a transient upregulation of lipid metabolic pathways during the BFU-E to CFU-E transition. Complementary untargeted lipidomics demonstrated Epo-dependent alterations in specific glycerophospholipid (GPL) species, consistent with differential expression of GPL biosynthesis genes in the single cell dataset. Intracellular flow cytometry further confirmed the requirement of Epo for maintaining enzymes critical for phosphatidylcholine and phosphatidylethanolamine synthesis in erythroid cells. Together, these multiomic findings reveal a new role for Epo in modulating lipid metabolism during early erythropoiesis and provide mechanistic insight into how membrane lipid composition is dynamically regulated to support normal red cell development.
