## Supplemental File 1 for "Erythropoietin Mediates Glycerophospholipid Remodeling During Human Early Erythropoiesis"

### Sheet: Sheet1
Table 1. Packages used for scRNA-seq data analysis.
Program/Package	Version	Function	Reference
CellRanger	7.0.1	Processing of raw sequencing data (FASTQ files)	Zheng et al., 2017 [5]
R	4.3.1	Running all packages listed below (not WebGestalt)
Seurat	4.4.0	Unsupervised clustering; merging samples; generating DEG lists	Hao et al., 2021 [6]
DoubletFinder	2.0.4	Identifiying doublets to be filtered out	McGinnis et al., 2019 [7]
ShinyCell	2.1.0	Data visualization	Ouyang et al., 2021 [8]
Monocle3	1.3.4	Pseudotime analysis	Trapnell et al., 2014 [15]
WebGestalt	2024: Web-Based	KEGG gene ontology analysis	Elizarraras et al., 2024 [17]
**Reference numbers correspond to references in supplemental materials and methods
