## Supplemental File 2 for "Erythropoietin Mediates Glycerophospholipid Remodeling During Human Early Erythropoiesis"

### Sheet: Sheet1
Table 2: Antibodies used for flow cytometry analysis.
Fixable Viability Stain
Stain	Color				Catalog #	Manufacturer
Live-or-Dye™	405/545				32009	Biotium
Surface Markers
Marker	Fluorophore	Clone	Target Species	Host Species	Catalog #	Manufacturer
CD3-PerCP-Cy5.5	PerCP-Cy5.5	UCHT1	Human	Mouse	300430	Biolegend
CD10-PerCP-Cy5.5	PerCP-Cy5.5	H110a	Human	Mouse	312216	Biolegend
CD11b-PerCP-Cy5.5	PerCP-Cy5.5	CBRM1/5	Human	Mouse	301418	Biolegend
CD19-PerCP-Cy5.5	PerCP-Cy5.5	HIB19	Human	Mouse	302230	Biolegend
CD41a-PerCP-Cy5.5	PerCP-Cy5.5	HIP8	Human	Mouse	303720	Biolegend
CD123-PerCP-Cy5.5	PerCP-Cy5.5	6H6	Human	Mouse	306016	Biolegend
CD34-APC-Cy7	APC-Cy7	581	Human	Mouse	343514	Biolegend
CD105-BV421	BV421	SN6h	Human	Mouse	800509	Biolegend
CD71-APC	APC	CY1G4	Human	Mouse	334108	Biolegend
Intracellular Antibodies
Antibody	Fluorophore	Clone	Target Species	Host Species	Catalog #	Manufacturer
SF3A1 1°	Uncojugated	Polyclonal	Human	Rabbit		In-house
GFP 1°	Uncojugated	Polyclonal	Human	Rabbit	NB600-308	Bio-Techne
CEPT1 1°	Uncojugated	Polyclonal	Human	Rabbit	bs-12284R	Bioss
CHPT1 1°	Uncojugated	Polyclonal	Human	Rabbit	bs-9725R	Bioss
MBOAT2 1°	Uncojugated	Polyclonal	Human	Rabbit	orb185503	Biorbyt
LPCAT3 1°	Uncojugated	E5G9P	Human	Rabbit	72964	Cell Signaling Technology
PEMT 1°	Uncojugated	Polyclonal	Human	Rabbit	25916-1-AP	Proteintech
DyLight 488 2°	DyLight 488	Polyclonal	Rabbit	Goat	35553	Thermo Scientific
