## Supplemental File 3 for "Erythropoietin Mediates Glycerophospholipid Remodeling During Human Early Erythropoiesis"

### Sheet: All Cell UMAP
Table 3A: List of genes used for cluster annotation of all-cell UMAP [9-11]**.
Cell Type	Cluster	Gene Name
HSPC	0 and 9	CD34
HSPC	0 and 9	CD38
HSPC	0 and 9	PTPRC (CD45RA)
Granylocyte	4	IL5RA (CD125)
Monocyte	7	CD14
Megakaryocyte	11 and 12	GP1BA (CD42b)
Early Lyphoid	0 and 9	HOPX
Early Lyphoid	0 and 9	SPINK2
GMP	10	PRTN3
GMP	10	MPO
Mature Lymphoid	Not Present	CD3D
Mature Lymphoid	Not Present	CD19
Erythrocyte	6, 3, 1, and 8	GYPA (CD235a)
**Numbers correspond to references in supplemental materials and methods

### Sheet: Erythroid UMAP
Table 3B: List of genes used for cluster annotation of erythroid UMAP**.
Cell Type	Cluster	Gene Name	Reference
HSC/MPP	C0	CD34	Ainciburu et al., 2023 [11]
HSC/MPP	C0	HLF	Komic et al., 2025 [18]
HSC/MPP	C0	AVP	Zhang et al., 2024 [19]
CMP/GMP	C1	CEBPA	Komic et al., 2025 [18]; Gao et al., 2021 [20]
CMP/GMP	C1	CEBPE	Komic et al., 2025 [18]
LMPP	C9	AFF3	Zeng et al., 2025 [10]; Kucinski et al., 2024 [21]
LMPP	C9	SPINK2	Zeng et al., 2025 [10]; Komic et al., 2025 [18]
MEP	C2	HPGDS	Zeng et al., 2025 [10]
MEP	C2	FCER1A	Zeng et al., 2025 [10]
MEP	C2	GATA2	Zeng et al., 2025 [10]
BFU-E	C3	CSF2RB	Zeng et al., 2025 [10]; Ainciburu et al., 2023 [11]
BFU-E	C3	CASP3	Ainciburu et al., 2023 [11]
BFU-E	C3	TRIB2	Pellin et al., 2019 [24]
CFU-E	C4	AHSP	Li et al., 2014 [22]
CFU-E	C4	SLC16A9	Zeng et al., 2025 [10]
CFU-E	C4	FAM89A	Zeng et al., 2025 [10]
CFU-E	C4	CNRIP1	Zeng et al., 2025 [10]; Ainciburu et al., 2023 [11]
ProE	C4 and C10	SREBF1	Zeng et al., 2025 [10]; Li et al., 2014 [22]
ProE	C4 and C10	SYNGR1	Zeng et al., 2025 [10]
ProE	C4 and C10	ALAS2	Zeng et al., 2025 [10]
ProE	C4 and C10	SOX6	Dumitriu et al., 2006 [25]
BasoE	C6 and C8	E2F8	Zeng et al., 2025 [10]
BasoE	C6 and C8	E2F7	Zeng et al., 2025 [10]
BasoE	C6 and C8	HIST1H1D	Zeng et al., 2025 [10]
BasoE	C6 and C8	HIST1H1E	Zeng et al., 2025 [10]
PolyE	C5	E2F2	Zeng et al., 2025 [10]
PolyE	C5	CA2	Zeng et al., 2025 [10]
PolyE	C5	GYPA	Zeng et al., 2025 [10]; Huang et al., 2020 [23]
PolyE	C5	NUSAP1	Huang et al., 2020 [23]
OrthoE	C7	FOXO3	Zeng et al., 2025 [10]
OrthoE	C7	TMCC2	An et al., 2014 [26]
OrthoE	C7	DCAF12	An et al., 2014 [26]
OrthoE	C7	MKRN1	Huang et al., 2020 [23]
**Numbers in brackets correspond to references in supplemental materials and methods

### Sheet: Early Erythroid UMAP
Table 3C: List of genes used for cluster annotation of early erythroid UMAP**.
Cell Type	Cluster	Gene Name	Reference
MEP	E0	HPGDS	Zeng et al., 2025 [10]
MEP_MgK	E6	FL1	Psaila et al., 2016 [27]
MEP_MgK	E6	CD9	Ainciburu et al., 2023 [11]
Early BFU-E/Earlly CFU-E	E1	TFRC (low)	Schippel et al., 2025 [4]
Late BFU-E/Mid CFU-E	E3	TFRC (high)	Schippel et al., 2025 [4]
Late CFU-E	E2	ENG (high)	Schippel et al., 2025 [4]
ProE	E4/E5	SOX6	Dumitriu et al., 2006 [25]
ProE	E4/E5	ALAS2	Zeng et al., 2025 [10]
ProE	E4/E5	GYPA	Huang et al., 2020 [23]
**Numbers correspond to references in supplemental materials and methods
